# The memory of pathogenic IgE is contained within CD23^+^IgG1^+^ memory B cells poised to switch to IgE in food allergy

**DOI:** 10.1101/2023.01.25.525506

**Authors:** Miyo Ota, Kenneth B. Hoehn, Takayuki Ota, Carlos J. Aranda, Sara Friedman, Weslley F. Braga, Alefiyah Malbari, Steven H. Kleinstein, Scott H. Sicherer, Maria A. Curotto de Lafaille

## Abstract

Food allergy is caused by allergen-specific IgE antibodies but little is known about the B cell memory of persistent IgE responses. Here we describe in human pediatric peanut allergy CD23^+^IgG1^+^ memory B cells arising in type 2 responses that contain peanut specific clones and generate IgE cells on activation. These ‘type2-marked’ IgG1^+^ memory B cells differentially express IL-4/IL-13 regulated genes *FCER2*/*CD23, IL4R*, and germline *IGHE* and carry highly mutated B cell receptors (BCRs). Further, high affinity memory B cells specific for the main peanut allergen Ara h 2 mapped to the population of ‘type2-marked’ IgG1^+^ memory B cells and included convergent BCRs across different individuals. Our findings indicate that CD23^+^IgG1^+^ memory B cells transcribing germline *IGHE* are a unique memory population containing precursors of pathogenic IgE.

**One-Sentence Summary:** We describe a unique population of IgG^+^ memory B cells poised to switch to IgE that contains high affinity allergen-specific clones in peanut allergy.
