## Supplementary dataset for "The memory of pathogenic IgE is contained within CD23^+^IgG1^+^ memory B cells poised to switch to IgE in food allergy"

convergent_cluster	subject	antigen	cell_id	locus	v_call	j_call	c_call	sequence	sequence_alignment	cdr3	mu_freq
4C5G1	FA028	NA	4C5G1	IGH	IGHV1-8*01	IGHJ4*02	IGHG1	CAGGTTCAATTGGTGCAGTCTGGGGCTGAGGTGAAGAAACCTGGGGCCTCAGTGAAGATCTCCTGCAAGACTTCTGGATACACTTTCACCAATTTTGATATCAACTGGGTGCGACAGGCCCCTGGACAAGGGCTTGAGTGGATGGGATGGATGAGTCCTAGAAGAGACAACTCAGGCTTTACACAGAAGTGGCAGGGCAGAGTCACCGTGACCAGGGACATGTCCTTAGGCACAGTCTACATGGAGCTTCGTGGCCTGACATCTGAGGACACCGCCGTATACTTCTGTGCGAGAGGCGTAGATTGTAGGGACTGGGGCCAGGGAACTCCGGTCATCGTCTCCTCAG	CAGGTTCAATTGGTGCAGTCTGGGGCT...GAGGTGAAGAAACCTGGGGCCTCAGTGAAGATCTCCTGCAAGACTTCTGGATACACTTTC............ACCAATTTTGATATCAACTGGGTGCGACAGGCCCCTGGACAAGGGCTTGAGTGGATGGGATGGATGAGTCCTAGA......AGAGACAACTCAGGCTTTACACAGAAGTGGCAG...GGCAGAGTCACCGTGACCAGGGACATGTCCTTAGGCACAGTCTACATGGAGCTTCGTGGCCTGACATCTGAGGACACCGCCGTATACTTCTGTGCGAGAGGCGTAGATTGTAGGGACTGGGGCCAGGGAACTCCGGTCATCGTCTCCTCAG	GCGAGAGGCGTAGATTGTAGGGAC	0.131944444444444
4C5G1	FA028	NA	4C5G1	IGK	IGKV4-1*01	IGKJ2*01	IGKC	GACATCGTGGTGACCCAGTCTCCAGAGTCCCTGGCTGCGTCTCTGGGCGAGAGGGCCACCATCAACTGCGCGTCCAGCCAGAGTGTTTTCGACAACTCCAACAGTCAGAACTACTTAGCTTGGTACCAGAAGAAAGCAGGACAGCCTCCTAAGTTGCTCATTTACTGGGCCTCTACCCGGGAAGCCGGGGTCCCTGACCGATTCATTGGCAGCGGGTCTGGGACAAATTTCAGTCTCACCATCAGTAGCCTGCAGGCTGCAGATGTGGCAGTTTATTACTGTCACCAATATTATCGTCTTCCTCACACTTTTGGCCAGGGGACCAAACTGGAGATCAAAC	GACATCGTGGTGACCCAGTCTCCAGAGTCCCTGGCTGCGTCTCTGGGCGAGAGGGCCACCATCAACTGCGCGTCCAGCCAGAGTGTTTTCGACAACTCCAACAGTCAGAACTACTTAGCTTGGTACCAGAAGAAAGCAGGACAGCCTCCTAAGTTGCTCATTTACTGGGCC.....................TCTACCCGGGAAGCCGGGGTCCCT...GACCGATTCATTGGCAGCGGG......TCTGGGACAAATTTCAGTCTCACCATCAGTAGCCTGCAGGCTGCAGATGTGGCAGTTTATTACTGTCACCAATATTATCGTCTTCCTCACACTTTTGGCCAGGGGACCAAACTGGAGATCAAAC	CACCAATATTATCGTCTTCCTCACACT	0.0709219858156028
4C5G1	FA044	aArah2	P1BC6	IGH	IGHV1-8*01	IGHJ4*02	IGHG1	CAGGTGCAGCTGGTGCAGTCTGGGACTGAAGTGAAGAAGCCTGGGGCCTCACTGAAGGTCTCCTGCAAGGCCTCTGGATACACATTCTCCAATTTTGACATTAATTGGGTGCGGCAGGCCACTGGACAAGGACTTGAGTGGATGGGTTGGATGAACCCTAAGAGTGGAAGTGTCGGCTTTGCACCGAAGTTCCAGGGCAGAGTCACCCTGACCAGGGACACGTCTGCAACTACAGCTTACATGGAACTGACCAATCTGAGACTTGACGACACGGCCATCTATTACTGTGCGAGAGGCGTCGATGGTAGAAACTGGGGCCAGGGAACCCGGGTCACCGTCTCCTC	CAGGTGCAGCTGGTGCAGTCTGGGACT...GAAGTGAAGAAGCCTGGGGCCTCACTGAAGGTCTCCTGCAAGGCCTCTGGATACACATTC............TCCAATTTTGACATTAATTGGGTGCGGCAGGCCACTGGACAAGGACTTGAGTGGATGGGTTGGATGAACCCTAAG......AGTGGAAGTGTCGGCTTTGCACCGAAGTTCCAG...GGCAGAGTCACCCTGACCAGGGACACGTCTGCAACTACAGCTTACATGGAACTGACCAATCTGAGACTTGACGACACGGCCATCTATTACTGTGCGAGAGGCGTCGATGGTAGAAACTGGGGCCAGGGAACCCGGGTCACCGTCTCCTC	GCGAGAGGCGTCGATGGTAGAAAC	0.142361111111111
4C5G1	FA044	aArah2	P1BC6	IGK	IGKV4-1*01	IGKJ3*01	IGK	GACATCGCCGTGACCCAGTCTCCAGACTCCCTGGGTGTGTCTCTGGGCGAGAGGGCCACCATCAGCTGCAAGTCCAGCCAGAGTCTTTACGACAGTTCCAGTAATAGGAATTTCTTAGCTTGGTTCCAGCACAAGGCGGGACAGCCTCCCAAGTTGCTCATTTACTGGGCTTCTGCGCGGGAAGACGGGGTCCCGGACCGATTCAGTGGCAGCGGCTCCGGGACAGATTTCACTCTCACCATCGACAGCCTGCAGGCTGAAGATGTGGCAGTTTATTATTGTCAACAATATTATACTACTCCATTCACTTTCGGCCCTGGGACCAGAGTCGACCTCAAAC	GACATCGCCGTGACCCAGTCTCCAGACTCCCTGGGTGTGTCTCTGGGCGAGAGGGCCACCATCAGCTGCAAGTCCAGCCAGAGTCTTTACGACAGTTCCAGTAATAGGAATTTCTTAGCTTGGTTCCAGCACAAGGCGGGACAGCCTCCCAAGTTGCTCATTTACTGGGCT.....................TCTGCGCGGGAAGACGGGGTCCCG...GACCGATTCAGTGGCAGCGGC......TCCGGGACAGATTTCACTCTCACCATCGACAGCCTGCAGGCTGAAGATGTGGCAGTTTATTATTGTCAACAATATTATACTACTCCATTCACTTTCGGCCCTGGGACCAGAGTCGACCTCAAAC	CAACAATATTATACTACTCCATTCACT	0.113475177304965
4C5G1	FA044	aArah2	P1DC5	IGH	IGHV1-8*01	IGHJ4*01	IGHG1	CAGGTGCAGCTGGTGCAATCTGGGGCTGAGGTGAAGAAGCCTGGGGCCTCAGTGAGGGTCTCCTGCAAGGCCTCTGGATACACATTCTCCAATTTTGACATCAACTGGGTGCGCCAGGCCTCTGGACAAGGGCTTGAGTGGATGGGTTGGATGAACCCTAAGACCGGAAGTGTAGGATATGCACCGAAGTTCCAGGGCAGAGTCACCATGACCAGGGACACCTCCAAAACCACAGCCTACATGGAGTTGACCGGCCTGAGAGTTGACGACACGGCCATATATTATTGTACGAGAGGCGTCGACAGCAGAGACTGGGGCCAAGGAACCCGGGTCACCGTTTCCTC	CAGGTGCAGCTGGTGCAATCTGGGGCT...GAGGTGAAGAAGCCTGGGGCCTCAGTGAGGGTCTCCTGCAAGGCCTCTGGATACACATTC............TCCAATTTTGACATCAACTGGGTGCGCCAGGCCTCTGGACAAGGGCTTGAGTGGATGGGTTGGATGAACCCTAAG......ACCGGAAGTGTAGGATATGCACCGAAGTTCCAG...GGCAGAGTCACCATGACCAGGGACACCTCCAAAACCACAGCCTACATGGAGTTGACCGGCCTGAGAGTTGACGACACGGCCATATATTATTGTACGAGAGGCGTCGACAGCAGAGACTGGGGCCAAGGAACCCGGGTCACCGTTTCCTC	ACGAGAGGCGTCGACAGCAGAGAC	0.114583333333333
4C5G1	FA044	aArah2	P1DC5	IGK	IGKV4-1*01	IGKJ3*01	IGK	GACATCGTGGTGACCCAGTCTCCAGCCTCCCTGGGTGTGTCTCTGGGCGAGAGGGCCGCCATCCACTGCAAGTCCAGCCAGAGTCTTTTGGACGCTTCCAACAACAGGAACTTCTTAGCTTGGTTCCAGCACAAACCGGGTCAGCCTCCCAAGCTGCTCATTTACTGGGCGTCTATGCGAGAATCCGGGGTCCCGGACCGATTCAGTGCCAGCGGCTCCGGGACAGATTTCACTCTCACCATCGACAGCCTGCAGGCTGAAGATGTGGCAGTTTATTACTGTCAACAATATTACAGTCCTCCACACACTTTCGGCCCTGGGACCAAGGTCGATGTCAAAC	GACATCGTGGTGACCCAGTCTCCAGCCTCCCTGGGTGTGTCTCTGGGCGAGAGGGCCGCCATCCACTGCAAGTCCAGCCAGAGTCTTTTGGACGCTTCCAACAACAGGAACTTCTTAGCTTGGTTCCAGCACAAACCGGGTCAGCCTCCCAAGCTGCTCATTTACTGGGCG.....................TCTATGCGAGAATCCGGGGTCCCG...GACCGATTCAGTGCCAGCGGC......TCCGGGACAGATTTCACTCTCACCATCGACAGCCTGCAGGCTGAAGATGTGGCAGTTTATTACTGTCAACAATATTACAGTCCTCCACACACTTTCGGCCCTGGGACCAAGGTCGATGTCAAAC	CAACAATATTACAGTCCTCCACACACT	0.102836879432624
P2DC3	HC008	aDT	P2DC3	IGH	IGHV1-8*01	IGHJ4*02	IGHG1	CAGGTGCATCTGGAGCAGTCTGGGGCTGAGGTGAAGGAGCCTGGGGCCTCAGTGAAGGTCTCCTGCAAGCCTTCTGGATACACCTTCACCATTTATTATATCCACTGGGTGCGACAGGCCACTGGACAAGGGCTTGAGTGGATGGGATGGATGAACCCTAATAGTGGTGACACAGACTTTGTGCCGAAGTTCCAGGGCAGAGTCGCCATGACCAGGAACACCTCCATTAGCACAGCCTACATGGAGCTGAGAAGTCTGAGATCTGACGACACGGCCGTGTATTACTGTGCGAGAAGCCGATCGGGTATTTTGAGTGGTCATTTAGTGCGGGGTTTTCTGGACTTCTGGGGCCAGGGTACCCAGGTCACCGTCTCCTCAG	CAGGTGCATCTGGAGCAGTCTGGGGCT...GAGGTGAAGGAGCCTGGGGCCTCAGTGAAGGTCTCCTGCAAGCCTTCTGGATACACCTTC............ACCATTTATTATATCCACTGGGTGCGACAGGCCACTGGACAAGGGCTTGAGTGGATGGGATGGATGAACCCTAAT......AGTGGTGACACAGACTTTGTGCCGAAGTTCCAG...GGCAGAGTCGCCATGACCAGGAACACCTCCATTAGCACAGCCTACATGGAGCTGAGAAGTCTGAGATCTGACGACACGGCCGTGTATTACTGTGCGAGAAGCCGATCGGGTATTTTGAGTGGTCATTTAGTGCGGGGTTTTCTGGACTTCTGGGGCCAGGGTACCCAGGTCACCGTCTCC…	GCGAGAAGCCGATCGGGTATTTTGAGTGGTCATTTAGTGCGGGGTTTTCTGGACTTC	0.0659722222222222
P2DC3	HC008	aDT	P2DC3	IGK	IGKV1-9*01	IGKJ3*01	IGK	GACATCCAATTGACCCAGTCTCCATCCTTCCTGTCTGCATCTGTAGGAGACAGAATCACCATCACTTGCCGGGCCAGTCAGGGCATTAGCACTTATTTAGCCTGGTATCAGCAAAAACCAGGGAAAGCCCCTAAGCTCCTGATCTATGGTGCATCCACTTTGCAAAGTGGGGTCCCATCAAGGTTCAGCGGCAGTGGATCTGGGACAGAATTCACTCTCACAATCAGCAGCCTGCAGCCTGAAGATTTTGCAACTTATTACTGTCAGCAGCTTAATGTTTTCTTCACTTTCGGCCCTGGGACTAAAGTGGAAATCA	GACATCCAATTGACCCAGTCTCCATCCTTCCTGTCTGCATCTGTAGGAGACAGAATCACCATCACTTGCCGGGCCAGTCAGGGCATT..................AGCACTTATTTAGCCTGGTATCAGCAAAAACCAGGGAAAGCCCCTAAGCTCCTGATCTATGGTGCA.....................TCCACTTTGCAAAGTGGGGTCCCA...TCAAGGTTCAGCGGCAGTGGA......TCTGGGACAGAATTCACTCTCACAATCAGCAGCCTGCAGCCTGAAGATTTTGCAACTTATTACTGTCAGCAGCTTAATGTTTTCTTCACTTTCGGCCCTGGGACTAAAGTGGAAATCA	CAGCAGCTTAATGTTTTCTTCACT	0.0151515151515152
P413P1E10	FA095	aArah2	P4EC10	IGH	IGHV3-30*18,IGHV3-30-5*01	IGHJ6*02	IGHG1	CAACTGGTGCAGTCGGGGGGAGGCGTGGTGCAGCCTGGGAGGTCTCTGACACTCTCCTGTGAAGGCTCTGGATTCTCCTTCAGTCGCTATGCCATACATTGGGTCCGCCAGACTCCAGGCAAGGGGCTGCAGTGGGTGGCAGTTATCGCCGATAATGGAAAGAAACAGACTCATGTGGACTTCGTGGAGGGCCGATTCACCGTCTCCAGAGACAACTCCAAGAACACAGTTTATCTGCAAATGAACAGCCTGAGAGCTGAGGACACGGCTGTCTACTTTTGTGCGAAGACTCTGGACTATAGTAAGTATGGTTATTACTACGGCATGGACGTCTGGGGCCAAGGGACCGCGCTCATCGTCTCGTCA	......CAACTGGTGCAGTCGGGGGGA...GGCGTGGTGCAGCCTGGGAGGTCTCTGACACTCTCCTGTGAAGGCTCTGGATTCTCCTTC............AGTCGCTATGCCATACATTGGGTCCGCCAGACTCCAGGCAAGGGGCTGCAGTGGGTGGCAGTTATCGCCGATAAT......GGAAAGAAACAGACTCATGTGGACTTCGTGGAG...GGCCGATTCACCGTCTCCAGAGACAACTCCAAGAACACAGTTTATCTGCAAATGAACAGCCTGAGAGCTGAGGACACGGCTGTCTACTTTTGTGCGAAGACTCTGGACTATAGTAAGTATGGTTATTACTACGGCATGGACGTCTGGGGCCAAGGGACCGCGCTCATCGTCTCGTCA	GCGAAGACTCTGGACTATAGTAAGTATGGTTATTACTACGGCATGGACGTC	0.148936170212766
P413P1E10	FA095	aArah2	P4EC10	IGK	IGKV3-20*01	IGKJ2*03	IGK	GAAATTGTGTTGACGCAGTCCCCAGGCACCCTGTCCTTGTCTCCAGGACAACGAGCCACCCTCTCCTGCAGGGCCACTCAAAGTGTCAGCGACTCTTATGTAGCCTGGTACCAGCACAAACGTGGCCAGCCTCCCAGGCTGCTCATCTATGGTGGGTCCAACAGGGCCACTGACATCCCAGACAGGTTCAGCGGCAGTGGGTCTGGGACAGACTTCACTCTCACCATCAGCAGTCTGGAGCCTGAAGATTTTGCAGTGTATTACTGTCAGCACTATAGTAACTTACCCCCGTACAGTTTTGGCCCGGGGACCAACGTGGAGAT	GAAATTGTGTTGACGCAGTCCCCAGGCACCCTGTCCTTGTCTCCAGGACAACGAGCCACCCTCTCCTGCAGGGCCACTCAAAGTGTCAGC...............GACTCTTATGTAGCCTGGTACCAGCACAAACGTGGCCAGCCTCCCAGGCTGCTCATCTATGGTGGG.....................TCCAACAGGGCCACTGACATCCCA...GACAGGTTCAGCGGCAGTGGG......TCTGGGACAGACTTCACTCTCACCATCAGCAGTCTGGAGCCTGAAGATTTTGCAGTGTATTACTGTCAGCACTATAGTAACTTACCCCCGTACAGTTTTGGCCCGGGGACCAACGTGGAGAT	CAGCACTATAGTAACTTACCCCCGTACAGT	0.0936329588014981
P413P1E10	FA048	aArah2	P6EC2	IGH	IGHV3-30*18,IGHV3-30-5*01	IGHJ6*02	IGHG1	AGGGGCAGCTGGAGGAGTCTGGGGGAGGCGTGGTCCAGCCAGGGACGTCCCTGAGACTCTCCTGTGTGGCCACCGGATTCACCTTCAGTAGGTTTGGCATGCACTGGGTCCGCCAGGCTCCAGGCAAGGGGCCGGAGTGGGTGGGAGTCATCGCAGATGATGGAAGAAGACAAGACCACGCAGACTCCGTGAAGGGCCGATTCACCATCTCCAGAGACAACTCCAAGAACACAGTGTATCTGCAAATGAACAGAGTGAAACCTGAGGACACGGCTGTGTATTACTGTGCGAAAGTGTTAGACTACAGTGAGTACGGCTACTACTACGGCATGGACGTCTGGGGCCAAGGGACCACGGTCATCGTCTCCTCA	.AGGGGCAGCTGGAGGAGTCTGGGGGA...GGCGTGGTCCAGCCAGGGACGTCCCTGAGACTCTCCTGTGTGGCCACCGGATTCACCTTC............AGTAGGTTTGGCATGCACTGGGTCCGCCAGGCTCCAGGCAAGGGGCCGGAGTGGGTGGGAGTCATCGCAGATGAT......GGAAGAAGACAAGACCACGCAGACTCCGTGAAG...GGCCGATTCACCATCTCCAGAGACAACTCCAAGAACACAGTGTATCTGCAAATGAACAGAGTGAAACCTGAGGACACGGCTGTGTATTACTGTGCGAAAGTGTTAGACTACAGTGAGTACGGCTACTACTACGGCATGGACGTCTGGGGCCAAGGGACCACGGTCATCGTCTCCTCA	GCGAAAGTGTTAGACTACAGTGAGTACGGCTACTACTACGGCATGGACGTC	0.104529616724739
P413P1E10	FA048	aArah2	P6EC2	IGK	IGKV3-20*01	IGKJ2*01,IGKJ2*03	IGK	GAAATTGTGTTGACGCAGTCTCCAGGCACCCTGTCCTTGTCTCCAGGGCAAAGAGCCACCCTCTCTTGCCGGACCAGTCAGAGTGTTAGCGGCAGCTACTTAGCCTGGTATCAGCAGAAATCTGGCCAGGCTCCCAGACTCCTCATTTATGGTGCGTCCTACAGGGCCCCTGGCATCCCAGACAAGTTCAGTGGCACTGGGTCTGGGACAGACTTCACTCTCACCATCAACGGACTGGAGCCTGAAGACTTTGCCTTGTATTTCTGTCAGCACTATGGTAATGCACCCCCGTACAACTTTGGCCCGGGGACCAAAGTGGAGATCAAAC	GAAATTGTGTTGACGCAGTCTCCAGGCACCCTGTCCTTGTCTCCAGGGCAAAGAGCCACCCTCTCTTGCCGGACCAGTCAGAGTGTTAGC...............GGCAGCTACTTAGCCTGGTATCAGCAGAAATCTGGCCAGGCTCCCAGACTCCTCATTTATGGTGCG.....................TCCTACAGGGCCCCTGGCATCCCA...GACAAGTTCAGTGGCACTGGG......TCTGGGACAGACTTCACTCTCACCATCAACGGACTGGAGCCTGAAGACTTTGCCTTGTATTTCTGTCAGCACTATGGTAATGCACCCCCGTACAACTTTGGCCCGGGGACCAAAGTGGAGATCAAAC	CAGCACTATGGTAATGCACCCCCGTACAAC	0.0823970037453183
P413P1E10	FA098	aArah2	P4AC5	IGH	IGHV3-30*18,IGHV3-30-5*01	IGHJ6*02	IGHG1	CAGGTGCAGTTGGTGGAGTCTGGGGGAGGCGTTGTCCAGCCTGGGAGGTCCCTGAGACTCTCCTGCGCGGCCTCTGACTTCACCTTCAGTTCCTTTGGCATGCACTGGGTCCGCCAGGCTCCAGGCAAGGGGCTGGAATGGCTGGGAGTTATTTCAAATGATGGGAGGAGTGAGTCTTATTCAGACTCCGTGAAGGGCCGATTCACCATCTCCAGAGACAATTCCAAGAATACGCTGTATCTGCAAATGGACGGCCTGAGACCTGCGGACACGGCTGTGTATTTCTGTGCGAAGGTCTTGGATTACGATTTCCGGTCCTATTACTACGGTTTGGACGTCTGGGGCCCAGGGACCGCGGTCACCGTCTCCTCA	CAGGTGCAGTTGGTGGAGTCTGGGGGA...GGCGTTGTCCAGCCTGGGAGGTCCCTGAGACTCTCCTGCGCGGCCTCTGACTTCACCTTC............AGTTCCTTTGGCATGCACTGGGTCCGCCAGGCTCCAGGCAAGGGGCTGGAATGGCTGGGAGTTATTTCAAATGAT......GGGAGGAGTGAGTCTTATTCAGACTCCGTGAAG...GGCCGATTCACCATCTCCAGAGACAATTCCAAGAATACGCTGTATCTGCAAATGGACGGCCTGAGACCTGCGGACACGGCTGTGTATTTCTGTGCGAAGGTCTTGGATTACGATTTCCGGTCCTATTACTACGGTTTGGACGTCTGGGGCCCAGGGACCGCGGTCACCGTCTCCTCA	GCGAAGGTCTTGGATTACGATTTCCGGTCCTATTACTACGGTTTGGACGTC	0.0972222222222222
P413P1E10	FA098	aArah2	P4AC5	IGK	IGKV3-20*01	IGKJ2*01	IGK	NNAATTGTGTTGACGCAGTCTCCAGGCACCCTGTCTTTGTCTCCAGGGGACAGAGCCACCCTCTCCTGCAGGGCCAGTCAGATTGTTAGCAGCATCTACTTAGCCTGGTACCAGCAGAAACCTGGCCAGGCTCCCAGGCTCCTCATCTATGCTGCATCCAGCAGGGCCACTGGCATCCCAGACAGGTTCAGTGGCAGTGGGTCTGGGACAGACTTCACTCTCACCATCAGCAGACTGGAGCCTGAAGATTTTGCAGTTTATTACTGTCAGCACTATGGTAGGTCACCTCCGTACACTTTTGGCCAGGGGACCAAGGTGGAGATCAAAC	NNAATTGTGTTGACGCAGTCTCCAGGCACCCTGTCTTTGTCTCCAGGGGACAGAGCCACCCTCTCCTGCAGGGCCAGTCAGATTGTTAGC...............AGCATCTACTTAGCCTGGTACCAGCAGAAACCTGGCCAGGCTCCCAGGCTCCTCATCTATGCTGCA.....................TCCAGCAGGGCCACTGGCATCCCA...GACAGGTTCAGTGGCAGTGGG......TCTGGGACAGACTTCACTCTCACCATCAGCAGACTGGAGCCTGAAGATTTTGCAGTTTATTACTGTCAGCACTATGGTAGGTCACCTCCGTACACTTTTGGCCAGGGGACCAAGGTGGAGATCAAAC	CAGCACTATGGTAGGTCACCTCCGTACACT	0.0188679245283019
P2CC6	FA114	aArah2	P2CC6	IGH	IGHV1-18*01	IGHJ6*02	IGHM	CAGGTTCAGCTGGTGCAGTCTGGAGCTGAGGTGAAGAAGCCTGGGGCCTCAATGAAGGTCTCCTGCAAGGCTTCTGGTTACACCTTTACCAACTATGGTATCAGCTGGGTGCGACAGGCCCCTGGACAAGGACTTGAGTGGATGGGATGGATCAGCGCTTACAATGGTGACACAAACTATGCACAGAAACTCCAGGGCAGAGTCACCATGACCAGAGACACATCCACGAGCACAGCCTACATGGAGCTGAGGAGCCTGAGATCTGACGACACGGCCGTGTATTACTGTGCGAGAGATGGCGACCTCGAGTATAGCAGCTCGTGGTATTACTACTTCGGTATGGACGTCTGGGGCCAAGGGACCACGGTCACCGTCTCCTCA	CAGGTTCAGCTGGTGCAGTCTGGAGCT...GAGGTGAAGAAGCCTGGGGCCTCAATGAAGGTCTCCTGCAAGGCTTCTGGTTACACCTTT............ACCAACTATGGTATCAGCTGGGTGCGACAGGCCCCTGGACAAGGACTTGAGTGGATGGGATGGATCAGCGCTTAC......AATGGTGACACAAACTATGCACAGAAACTCCAG...GGCAGAGTCACCATGACCAGAGACACATCCACGAGCACAGCCTACATGGAGCTGAGGAGCCTGAGATCTGACGACACGGCCGTGTATTACTGTGCGAGAGATGGCGACCTCGAGTATAGCAGCTCGTGGTATTACTACTTCGGTATGGACGTCTGGGGCCAAGGGACCACGGTCACCGTC…	GCGAGAGATGGCGACCTCGAGTATAGCAGCTCGTGGTATTACTACTTCGGTATGGACGTC	0.0208333333333333
P2CC6	FA114	aArah2	P2CC6	IGK	IGKV3-20*01	IGKJ1*01	IGK	GAAATTGTATTGACGCAGTCTCCAGGCACCCTGTCTTTGTCTCCAGGGGAAAGAGCCACCCTCTCCTGCAGGGCCAGTCAGAGTGTTAGCAGCACCTACTTAGCCTGGTACCAGCAGAAACCTGGCCAGGCTCCCAGGCTCCTCATCTATGGTGCATCCAGCAGGGCCACTGGCATCCCAGACAGGTTCAGTGGCAGTGGGTCTGGGACAGACTTCACTCTCACCATCAGCAGACTGGAGCCTGAAGATTTTGCAGTGTATTACTGTCAGCAGTATTATATCTCACCTCGGACGTTCGGCCAAGGGACCAAGGTGGAAATCAAAC	GAAATTGTATTGACGCAGTCTCCAGGCACCCTGTCTTTGTCTCCAGGGGAAAGAGCCACCCTCTCCTGCAGGGCCAGTCAGAGTGTTAGC...............AGCACCTACTTAGCCTGGTACCAGCAGAAACCTGGCCAGGCTCCCAGGCTCCTCATCTATGGTGCA.....................TCCAGCAGGGCCACTGGCATCCCA...GACAGGTTCAGTGGCAGTGGG......TCTGGGACAGACTTCACTCTCACCATCAGCAGACTGGAGCCTGAAGATTTTGCAGTGTATTACTGTCAGCAGTATTATATCTCACCTCGGACGTTCGGCCAAGGGACCAAGGTGGAAATCAAAC	CAGCAGTATTATATCTCACCTCGGACG	0.00749063670411985
IgM convergent	FA063	aArah2	P5AC4	IGH	IGHV3-48*01	IGHJ6*03	IGHM	GAGGTGCAGCTGGTGGAGTCTGGGGGAGGCTTGGTACAGCCTGGGGGGTCCCTGAGACTCTCCTGTGCAGCCTCTGGATTCACCTTCAGTAGCTATAGCATGAACTGGGTCCGCCAGGCTCCAGGGAAGGGGCTGGAGTGGGTTTCATACATTAGTAGTAGTAGTAGTACCATATACTACGCAGACTCTGTGAAGGGCCGATTCACCATCTCCAGAGACAATGCCAAGAACTCACTGTATCTGCAAATGAACAGCCTGAGAGCCGAGGACACGGCTGTGTATTACTGTGCGAGAGTTCGGAGCTACTATTCTTACTACTACTACATGGACGTCTGGGGCAAAGGGACCACGGTCACCGTCTCCTCA	GAGGTGCAGCTGGTGGAGTCTGGGGGA...GGCTTGGTACAGCCTGGGGGGTCCCTGAGACTCTCCTGTGCAGCCTCTGGATTCACCTTC............AGTAGCTATAGCATGAACTGGGTCCGCCAGGCTCCAGGGAAGGGGCTGGAGTGGGTTTCATACATTAGTAGTAGT......AGTAGTACCATATACTACGCAGACTCTGTGAAG...GGCCGATTCACCATCTCCAGAGACAATGCCAAGAACTCACTGTATCTGCAAATGAACAGCCTGAGAGCCGAGGACACGGCTGTGTATTACTGTGCGAGAGTTCGGAGCTACTATTCTTACTACTACTACATGGACGTCTGGGGCAAAGGGACCACGGTCACCGTCTCCTCA	GCGAGAGTTCGGAGCTACTATTCTTACTACTACTACATGGACGTC	0
IgM convergent	FA063	aArah2	P5AC4	IGL	IGLV6-57*01,IGLV6-57*02	IGLJ3*02	IGL	AATTTTATACTGACTCAGCCCCACTCTGTGTCGGAGTCTCCGGGGAAGACGGTGACCATCTCCTGCACCCGCAGCAGTGGCAACATTGCCAGTTACTTTGTGCAGTGGTACCAGCAGCGCCCGGGCAGTGTCCCCACCACTCTGATTTATGAAGATAACCGAAGACCCTCTGGGGTCCCTGATCGGTTCTCTGGCTCCATCGACAGGTCCTCCAACTCTGCCTCCCTCACCATCTCTGGACTGAAGACTGAGGACGAGGCTGACTACTACTGTCAATCTTACGATGGCAACAATCAAGGGGTGTTCGGCGGAGGGACCAAGCTGACCGTCCTAG	AATTTTATACTGACTCAGCCCCACTCT...GTGTCGGAGTCTCCGGGGAAGACGGTGACCATCTCCTGCACCCGCAGCAGTGGCAACATT............GCCAGTTACTTTGTGCAGTGGTACCAGCAGCGCCCGGGCAGTGTCCCCACCACTCTGATTTATGAAGAT.....................AACCGAAGACCCTCTGGGGTCCCT...GATCGGTTCTCTGGCTCCATCGACAGGTCCTCCAACTCTGCCTCCCTCACCATCTCTGGACTGAAGACTGAGGACGAGGCTGACTACTACTGTCAATCTTACGATGGCAACAATCAAGGGGTGTTCGGCGGAGGGACCAAGCTGACCGTCCTAG	CAATCTTACGATGGCAACAATCAAGGGGTG	0.0476190476190476
IgM convergent	FA116	aArah2	P5EC1	IGH	IGHV3-48*01	IGHJ6*03	IGHM	GAGGTGCAGCTGGTGGAGTCTGGGGGAGGCTTGGTACAGCCTGGGGGGTCCCTGAGACTCTCCTGTGCAGCCTCTGGATTCACCTTCAGTAGCTATAGCATGAACTGGGTCCGCCAGGCTCCAGGGAAGGGGCTGGAGTGGGTTTCATACATTAGTAGTAGTAGTAGTACCATATACTACGCAGACTCTGTGAAGGGCCGATTCACCATCTCCAGAGACAATGCCAAGAACTCACTGTATCTGCAAATGAACAGCCTGAGAGCCGAGGACACGGCTGTGTATTACTGTGCGAGAGTTCGGAGCTACTATTCTTACTACTACTACATGGACGTCTGGGGCAAAGGGACCACGGTCACCGTCTCCTCA	GAGGTGCAGCTGGTGGAGTCTGGGGGA...GGCTTGGTACAGCCTGGGGGGTCCCTGAGACTCTCCTGTGCAGCCTCTGGATTCACCTTC............AGTAGCTATAGCATGAACTGGGTCCGCCAGGCTCCAGGGAAGGGGCTGGAGTGGGTTTCATACATTAGTAGTAGT......AGTAGTACCATATACTACGCAGACTCTGTGAAG...GGCCGATTCACCATCTCCAGAGACAATGCCAAGAACTCACTGTATCTGCAAATGAACAGCCTGAGAGCCGAGGACACGGCTGTGTATTACTGTGCGAGAGTTCGGAGCTACTATTCTTACTACTACTACATGGACGTCTGGGGCAAAGGGACCACGGTCACCGTCTCCTCA	GCGAGAGTTCGGAGCTACTATTCTTACTACTACTACATGGACGTC	0
IgM convergent	FA116	aArah2	P5EC1	IGL	IGLV1-51*01	IGLJ3*02	IGL	CAGTCTGTGTTGACGCAGCCGCCCTCAGTGTCTGCGGCCCCAGGACAGAAGGTCACCATCTCCTGCTCTGGAAGCAGCTCCAACATTGGGAATAATTATGTATCCTGGTACCAGCAGCTCCCAGGAACAGCCCCCAAACTCCTCATTTATGACAATAATAAGCGACCCTCAGGGATTCCTGACCGATTCTCTGGCTCCAAGTCTGGCACGTCAGCCACCCTGGGCATCACCGGACTCCAGACTGGGGACGAGGCCGATTATTACTGCGGAACATGGGATAGCAGCCTGAGTGTTTGGGTGTTCGGCGGAGGGACCAAGCTGACCGTCCTAG	CAGTCTGTGTTGACGCAGCCGCCCTCA...GTGTCTGCGGCCCCAGGACAGAAGGTCACCATCTCCTGCTCTGGAAGCAGCTCCAACATT............GGGAATAATTATGTATCCTGGTACCAGCAGCTCCCAGGAACAGCCCCCAAACTCCTCATTTATGACAAT.....................AATAAGCGACCCTCAGGGATTCCT...GACCGATTCTCTGGCTCCAAG......TCTGGCACGTCAGCCACCCTGGGCATCACCGGACTCCAGACTGGGGACGAGGCCGATTATTACTGCGGAACATGGGATAGCAGCCTGAGTGTTTGGGTGTTCGGCGGAGGGACCAAGCTGACCGTCCTAG	GGAACATGGGATAGCAGCCTGAGTGTTTGGGTG	0
